# ZmSWEET Sucrose transporters expressed in the endosperm adjacent to the maize embryo are necessary for carbon partitioning and embryo growth

**DOI:** 10.64898/2026.02.24.707659

**Authors:** Yannick Fierlej, Laurine Grazer, Abdelsabour G.A. Khaled, Matthias Langer, Emilie Montes, Thibaut Perez, Laura Gallo, Benoît Lacombe, Philippe Nacry, Hélène Duplus-Bottin, Nicolas M. Doll, Ljudmilla Borisjuk, Hardy Rolletschek, Gwyneth Ingram, Peter M. Rogowsky, Thomas Widiez

**Affiliations:** Laboratoire Reproduction et Développement des Plantes, ENS de Lyon, Lyon 1 Université, CNRS, INRAE, F-69342 Lyon, France; Department of Genetics, Faculty of Agriculture, Sohag University, 82786 Sohag, Egypt; Leibniz-Institute of Plant Genetics and Crop Plant Research (IPK), Corrensstrasse 3, 06466 Seeland Gatersleben, Germany; IPSiM, Université de Montpellier, CNRS, INRAE, Institut Agro, Montpellier Cedex, France; Laboratory of Biology and Modeling of the Cell, Universite de Lyon, Ecole Normale Superieure de Lyon, CNRS, Universite Claude Bernard Lyon 1, Lyon, France

**Keywords:** Sugar, transport, SWEET, EAS, embryo, endosperm, Zea mays

## Abstract

In cereals such as maize, the kernel accumulates large quantities of storage compounds, including carbohydrates, lipids, and proteins, a process that requires tight regulation of nutrient transport. Seeds are composed of distinct tissues: the embryo, the endosperm, and maternal tissues that are symplastically isolated (not connected through plasmodesmata), necessitating specialized nutrient transfer mechanisms. In maize, nutrient transfer from maternal tissues to the endosperm via specialized basal endosperm transfer layer (BETL) cells is well characterized. However, nutrient transfer at the endosperm/embryo interface remains poorly understood. Consequently, the routes by which maternal carbon-derived sugars support embryo growth are still unclear. Our previous transcriptomic profiling uncovered a novel Endosperm domain Adjacent to the embryo Scutellum (EAS) with strong enrichment for transporter genes. Notably, genes encoding three sugar transporters from the SWEET (Sugars Will Eventually be Exported Transporters) family are highly and preferentially expressed in the EAS, suggesting the existence of a specialized sugar transfer mechanism at this interface. We show that the ZmSWEET proteins encoded by these genes are membrane-localized sucrose transporters and are functionally important for kernel development. A gene-edited triple *zmsweet14a/14b/15a* knock-out mutant exhibits reduced kernel weight and embryo size, significantly decreased embryo oil accumulation at maturity, and altered carbon partitioning within the kernel. In addition to these defects, mutant kernels display a significant reduction in primary root length during germination, indicating either lasting physiological consequences of disrupted sucrose transport during seed development or an additional role for these SWEET transporters during germination. Together, our findings demonstrate that sucrose transport at the endosperm/embryo interface is critical for proper carbon allocation, embryo development, and seed vigor, and identify the EAS as a key functional domain and potential target for improving seed composition.
