## Supplemental Table 1 for "ZmSWEET Sucrose transporters expressed in the endosperm adjacent to the maize embryo are necessary for carbon partitioning and embryo growth"

### Sheet: Feuil1
Supplemental Table S1: gRNAs (PAM underlined) and primers sequences (5′–3′).
	sequences
gRNA1 for ZmSWEET14a and ZmSWEET14b	CTCCTCAACGTGGGCGTGTT CGG
gRNA2 for ZmSWEET14a and ZmSWEET14b	CCT TCTCCGTCAGCGTCTTCGTC
gRNA1 for ZmSWEET15a	GTACCTGGTGTACGCGCCCA AGG
gRNA2 for ZmSWEET15a	CCC AACGTGCTGGGCTTCGTCTT
GenoCSPRSwt14a_F1	TATTAGTTTCCTCGCGCTCTCC
GenoCSPRSwt14a_R4	TTACGGTAGAGCGCGTACATG
GenoCSPRSwt14b_F1	TCTCCCTCTTTCTCTCTAGCTCA
GenoCSPRSwt14b_R3	TCAAGTTATCTCGCGGCTCTTT
GenoCRSPswt15a_F2	CGGCCTTTTACCTCTTACTTGTT
GenoCRSPswt15a_R2	ACTGCTCCGGTAGTATCACCA
